# TEAD switches interacting partners along neural progenitor lineage progression to execute distinct functions

**DOI:** 10.1101/2024.12.19.629472

**Authors:** Charles H. Perry, Alfonso Lavado, Venkata Thulabandu, Cody Ramirez, Joshua Paré, Rajiv Dixit, Akhilesh Mishra, Jiyuan Yang, Jiyang Yu, Xinwei Cao

## Abstract

The TEAD family of transcription factors are best known as the DNA-binding factor in the Hippo pathway, where they act by interacting with transcriptional coactivators YAP and TAZ (YAP/TAZ). Despite the importance of the Hippo pathway, the in vivo functions of TEAD in mammals have not been well established. By comparing mouse mutants lacking TEAD1 and TEAD2 (TEAD1/2) to those lacking YAP/TAZ, we found that TEAD1/2 have both YAP/TAZ-dependent and -independent functions during ventral telencephalon development. TEAD1/2 loss and YAP/TAZ loss similarly disrupt neuroepithelial apical junctions. However, the impacts of their losses on progenitor lineage progression are essentially opposite: Whereas YAP/TAZ loss depletes early progenitors and increases later progenitors—consistent with their established function in promoting progenitor self-renewal and proliferation, TEAD1/2 loss expands early progenitors and reduces late progenitors, indicating that TEAD1/2 promote lineage progression. We further show that TEAD1/2 promote neural progenitor lineage progression by, at least in part, inhibiting Notch signaling and by cooperating with Insulinoma-associated 1 (INSM1). Orthologs of TEAD and INSM1 have been shown to cooperatively regulate neuronal cell fate decisions in worms and flies. Our study reveals a remarkable evolutionary conservation of the function of this transcription factor complex during metazoan neural development.
