## Supplemental Table S1 for "TEAD switches interacting partners along neural progenitor lineage progression to execute distinct functions"

### Sheet: VZ
Hes5
Rgcc
Dbi
Sparc
Ddah1
Ednrb
Nes
Ccnd1
Ckb
Rps2
Mif
Ptprz1
Rpl12
Fabp7
Rplp1
Ttyh1
Ldha
Rps18
Hspe1
Mfge8
Phgdh
Slc25a5
Rpl32
Rps8
Rps27a
Plpp3
Slc1a3
Rpl14
Pea15a
Aprt
Psat1
Vim
Meis2
Rpl8
Rpl13
Zfp36l1
Ephb1
Rpl18
Prdx1
Hspd1
Npm1
Myo10
Pdpn
Efhd2
Pkdcc
Gcsh
Rplp0
Eef1d
Nfix
Rpl9
Mt3
Glo1
Mir99ahg
Asrgl1
Rpl23
Hes1
Serbp1
Cpe
Anxa2
Acot1
Acaa2
Vcam1
Rps19
Serpinh1
Pon2
Pmm1
Tkt
Cspg5
Suclg2
Siva1
Dctpp1
Notch1
Rpl17
Ndrg2
Adgrv1
Rpl19
Rpl26
Tpi1
Fgfbp3
Rpl3

### Sheet: SVZ-MZ
Dlx6os1
Nrxn3
Tubb3
Sp9
Sox11
Dcx
Lhx6
Gad2
Dlx5
Gm14204
Stmn1
H3f3a
Arx
Mpped2
Bcl11b
Pfn2
Dclk2
Nrep
Auts2
Mir124a-1hg
Bcl11a

### Sheet: Neuron
Stmn2
Mapt
Rtn1
Ina
Runx1t1
Dcx
Tubb3
Myt1l
Tubb2a
Igfbpl1
Tubb2b
Hist3h2ba
Tuba1a
Gad2
Mllt11
Celf4
Ank3
Aplp1
Dlx6os1
Mir124a-1hg
Syt1
Stmn3
Gng2
Nrxn3
Arx
Kif5c
Ripor2
Ncam1
Ankrd12
Actg1
Nnat
Tmsb10
6330403K07Rik
Gm14204
Crmp1
Lhx6
Nsg1
Dpysl3
Bcl11b
Nrep
Pnmal2
Chd3
Nbea
Malat1
Bcl11a
Map2
Rbfox2
Nsg2
Rab3a
Scrt1
Tagln3
Basp1
Cdk5r1
Ptms
Celf5
Celf3
Rufy3
Kdm5b
Dclk1
Cd24a
Snrpn
Apc2
Elavl2
Akap9
Actl6b
Kif21b
Map1b
Apc
Ttc3
St8sia2
Dlgap4
Podxl2
Tnrc6c
Pfn2
Elavl3
Soga3
Maged1
Mkrn1
Sox11

### Sheet: Progenitor
Ccnd1
Ptprz1
Dbi
Tuba1b
Top2a
Ednrb
Plpp3
Sparc
Atad2
Nes
Dctpp1
Rgcc
Phgdh
Vim
Fabp7
Siva1
Clspn
Smc4
Spc24
Zfp36l1
Notch1
Plk4
Fbxo5
Pclaf
Anp32b
Hjurp
Smc2
Prdx1
Mfge8
Nusap1
Gmnn
Mki67
Dut
Dek
Hes5
Usp1
Rrm2
Ybx3
Cdk6
Ckb
Ldha
Myo10
Dtl
Cdk1
Hmgb2
H2afz
Esco2
Hells
Lhx2
Ccnd2
Psat1
Smc1a
Nap1l1
Aurkb
Sgo1
Asrgl1
Prdx4
Ndc80
Ncl
Mis18bp1
Ccna2
Hirip3
Pcna
Kif11
Knl1
Nfix
Kif15
Anp32e
Sgo2a
Trim59
Ube2c
Mcm3
Eef1d
Ran
Pbk
E2f3
Gng5
Tmpo
Dhfr
Ncaph
Cdca2
Hnrnpf
Olig2
Rad51ap1
Lsm2
Nsmce4a
Suz12
Incenp
Arhgap11a
Kif18a
Lig1
Mcm7
Dnmt1
Hist1h1b
Ncapd3
Nfia
Topbp1
Nasp
Sox21
Kif23
Mcm6
Mdk
Ascl1
Prc1
Rbbp7
Uhrf1
Ranbp1
Rpl22l1
Tipin
Txn1
Cks1b
Rfc1
Aurka
Slbp
Kif4
Alyref
Ccnb1
Cenpf
Prim1
Mcm5
Tyms
Nde1
Hist1h2ap
Lockd
Anln
Spc25
Ncapg
Kif20b
Melk
H2afv
Bub3
Ckap2l
Sox9
Chaf1a
Fignl1
Selenoh
Ezh2
Cdca8
Cenpq
Aspm
Plk1
Tk1
Ncapg2
Ckap2
Lmo1
Cdk2ap1
Rrm1
Cenpk
Cenph
Mcm4
Kif2c
Tubb4b
Knstrn
Hmmr
Hist1h2ae
Cep55
Clic1
Dbf4
Nuf2
Hist1h1a
Cenpe
Hmgn2
Rfc4
Psrc1
Paics
Prdx6
Ncapd2
Cdk5rap2
Hdgf
Hat1
Dnajc9
Nucks1
Hist1h1e
Stag2
Hmgb1
Rif1
Cenpm
Kpna2
Racgap1
H2afx
Mns1
Ccdc34
Dlgap5
Hist1h3c
Hist1h2ab
Ccnb2
Lmnb1
Ect2
Hist1h4h
Rad21
Pimreg
Bub1
Mxd3
Neil3
Hist1h2bm
Cdca3
Hist1h4d
Grb10
Spdl1
Shcbp1
Tpx2
Cks2
Cenpa
Kif22
Cdc20
Lsm5
Rangap1
Hist1h1d
Hmgn5
Lbr
Birc5
Hist1h3e
Hist2h2ac
Bub1b
Cit
Mad2l1
Cntrl
Tacc3
Hist1h2bj
Ttk
Tpm4
Cenpw
Rnaseh2b
Tox3
Rbbp8
Cip2a

### Sheet: TF
5730589K01Rik
Aebp2
Aff3
Ahctf1
Ar
Atf1
Atf2
Atf3
Atf4
Atf5
Atoh1
Atoh7
B020006M18Rik
Bach1
Bcl11a
Bcl11b
Bcl6
Bsx
Cebpa
Cebpe
Cebpg
Cited1
Cited2
Creb3
Creb3l1
Creb3l2
Creb3l3
Creb3l4
Crebbp
Crebl1
Ctbp2
Dach1
Dach2
Dbp
Deaf1
Dmrt3
Dmrtb1
Drap1
E2f5
Egr1
Egr2
Ehf
Elf1
Elf2
Elf3
Elf4
Elf5
Elk1
Elk3
Elk4
Eomes
Erf
Erg
Esr1
Esr2
Esrra
Esrrb
Esrrg
Ets1
Ets2
Etv1
Etv2
Etv3
Etv4
Etv5
Etv6
Fev
Fezf2
Fli1
Fos
Fosl2
Gabpa
Gabpb1
Gata2
Gata6
Gatad1
Gcm1
Gcm2
Gli1
Gli2
Gli3
Glis3
Gm197
Grhl1
Grhl2
Gtf2e2
Gtf3c1
Hivep1
Hivep2
Hivep3
Hlf
Homez
Hr
Hsf1
Id1
Id2
Id3
Id4
Ikzf1
Ipf1
Irf1
Irf2
Jun
Jund1
Jundm2
Klf2
Klf4
Klf5
Klf7
Ldb2
Lmo1
Lmo3
Lmo4
LOC269389
Mafb
Mafg
Mafk
Maz
Med12
Med6
Mef2a
Mef2b
Mef2c
Mef2d
Mga
Mll3
Mtf1
Mtf2
Myst2
Myt1
Myt1l
Nfe2
Nfe2l1
Nfe2l2
Nfe2l3
Nfia
Nfib
Nfic
Nfil3
Nfix
Nfkb1
Nfxl1
Nfya
Nfyb
Nfyc
Nrl
Patz
Per1
Per2
Pgr
Plagl1
Ppara
Ppard
Pparg
Ppargc1a
Prdm5
Pura
Rai1
Rara
Rarb
Rarg
Rbpsuh
Rela
Rest
Rora
Rorb
Rorc
Rreb1
Runx1
Runx1t1
Runx2
Rxra
Rxrb
Rxrg
Sertad2
Sfpi1
Smad1
Smad2
Smad3
Smad4
Smad5
Smad6
Smad7
Smad9
Sox10
Sox11
Sox12
Sox13
Sox14
Sox15
Sox17
Sox18
Sox2
Sox21
Sox3
Sox30
Sox4
Sox5
Sox6
Sox7
Sox8
Sp3
Sp8
Spdef
Spib
Spic
Srf
Sry
Ssrp1
St18
Stat1
Stat3
Stat4
Stat5a
Stat5b
Taf13
Taf6
Taf7
Taf9
Tbr1
Tbx15
Tbx18
Tbx2
Tbx20
Tbx21
Tbx3
Tcf2
Tcf20
Tcf7
Tcf7l2
Tcfap2a
Tcfap2b
Tcfap2c
Tcfap2d
Tcfap2e
Tcfcp2
Tead1
Tead2
Tead3
Tef
Tfam
Tfdp2
Tgifx1
Thra
Thrb
Tle1
Tle3
Tnrc9
Trim66
Trp53
Trp73
Trps1
Tsc22d1
Tsc22d3
Tsc22d4
Tshz1
Ubtf
Vdr
Wwtr1
Xbp1
Zbtb16
Zbtb20
Zbtb7a
Zfhx4
Zfp189
Zfp191
Zfp192
Zfp263
Zfp445
Zfp535
Zfpm2
Zic1
Zic2
Zic3
Zic4
Zic5
Zkscan1
Zmat4
Nfatc1
Nfat5
Nfatc2
Nfatc3
Nfatc4
A830053O21Rik
Ahr
Arnt
Arnt2
Arntl
Arntl2
Ascl2
Ascl3
Ascl4
Atoh8
Bhlhb2
Bhlhb3
Bhlhb4
Bhlhb5
Bhlhb8
Bmyc
Clock
Ferd3l
Figla
Hand1
Helt
Hes1
Hes2
Hes3
Hes5
Hes6
Hif3a
Lyl1
Max
Mlx
Mlxip
Mlxipl
Msc
Mxd1
Mxd4
Mxi1
Myc
Mycl1
Mycn
Mycs
Myf5
Myf6
Myod1
Myog
Neurod1
Neurod2
Neurod6
Neurog1
Neurog2
Neurog3
Nhlh1
Nhlh2
Npas1
Npas2
Npas3
Olig1
Olig2
Olig3
Ptf1a
Scx
Sim1
Sim2
Srebf1
Srebf2
Tal1
Tal2
Tcf12
Tcf15
Tcf21
Tcf23
Tcfap4
Tcfe2a
Tcfe3
Tcfeb
Tcfec
Tcfl5
Twist1
Twist2
Usf1
Usf2
Epas1
Ascl1
Hes7
Hey1
Hey2
Heyl
Neurod4
Mitf
Tcf4
Ches1
Fkhl18
Foxa1
Foxa2
Foxa3
Foxb1
Foxb2
Foxd1
Foxd2
Foxd3
Foxd4
Foxf1a
Foxf2
Foxg1
Foxh1
Foxi1
Foxj1
Foxj2
Foxj3
Foxk1
Foxk2
Foxl1
Foxn1
Foxn2
Foxn4
Foxo1
Foxo3a
Foxp1
Foxp2
Foxp3
Foxp4
Foxq1
Mllt7
Foxc1
Foxc2
1110051B16Rik
1700058C01Rik
Alx3
Alx4
Arx
Atbf1
Bapx1
Barhl1
Barx1
Barx2
C330003B14Rik
Cart1
Cdx1
Cdx2
Cdx4
Chx10
Crx
Crxos1
Cutl1
Cutl2
Dbx1
Dlx1
Dlx2
Dlx3
Dlx4
Dlx5
Dmbx1
Emx1
Emx2
En1
En2
Esx1
Evx1
Evx2
Gbx1
Gbx2
Gsc
Gscl
Gsh1
Gsh2
Hesx1
Hhex
Hlx1
Hlxb9
Hmbox1
Hmx1
Hmx2
Hmx3
Hoxa1
Hoxa10
Hoxa11
Hoxa13
Hoxa2
Hoxa3
Hoxa4
Hoxa6
Hoxa7
Hoxa9
Hoxb1
Hoxb13
Hoxb2
Hoxb3
Hoxb4
Hoxb5
Hoxb6
Hoxb7
Hoxb8
Hoxb9
Hoxc10
Hoxc11
Hoxc12
Hoxc13
Hoxc4
Hoxc5
Hoxc6
Hoxc8
Hoxc9
Hoxd1
Hoxd10
Hoxd12
Hoxd13
Hoxd3
Hoxd4
Hoxd8
Hoxd9
Irx1
Irx2
Irx3
Irx4
Irx5
Irx6
Isl1
Isl2
Isx
Lbx1
Lbx2
Lbxcor1
Lhx1
Lhx2
Lhx3
Lhx4
Lhx5
Lhx6
Lhx8
Lhx9
Lmx1a
Lmx1b
Meis1
Meox1
Meox2
Mixl1
Mkx
Mrg1
Mrg2
Msx1
Msx2
Msx3
Nanog
Nkx1-1
Nkx1-2
Nkx2-2
Nkx2-3
Nkx2-4
Nkx2-6
Nkx2-9
Nkx3-1
Nkx6-1
Nkx6-2
Nkx6-3
Nobox
Obox1
Obox3
Obox5
Obox6
Og9x
Onecut1
Onecut2
Onecut3
Otp
Otx1
Otx2
Pax1
Pax2
Pax3
Pax4
Pax5
Pax6
Pax7
Pax8
Pax9
Pbx1
Pbx2
Pbx3
Pbx4
Phox2a
Phox2b
Phtf1
Phtf2
Pitx1
Pitx3
Pknox1
Pknox2
Prop1
Prox1
Prrx1
Prrx2
Prrxl1
Rax
Rhox1
Rhox10
Rhox11
Rhox12
Rhox4b
Rhox4e
Rhox5
Rhox6
Rhox8
Rhox9
Satb1
Satb2
Shox2
Six1
Six2
Six3
Six4
Six5
Six6
Tgif
Tgif2
Titf1
Tlx1
Tlx2
Tlx3
Uncx4.1
Vax1
Vax2
Vsx1
Zfhx1a
Zfhx1b
Zfhx2
Zhx1
Zhx2
Zhx3
1700013G10Rik
Pou1f1
Pou2f1
Pou2f2
Pou2f3
Pou3f1
Pou3f2
Pou3f3
Pou3f4
Pou4f1
Pou4f2
Pou4f3
Pou5f1
Pou6f1
Pou6f2
Pitx2
Gata3
Dtx1
Dtx2
Dtx3
Dtx4
Maml1
Trp63
Lcor
Ncoa1
Ncoa2
Ncoa3
Ncoa6
Ncor1
Ncor2
Nr0b1
Nr0b2
Nr1d1
Nr1d2
Nr1h2
Nr1h3
Nr1h4
Nr1h5
Nr1i2
Nr1i3
Nr2c1
Nr2e1
Nr2e3
Nr2f1
Nr2f2
Nr2f6
Nr3c1
Nr3c2
Nr4a1
Nr4a3
Nr5a1
Nr5a2
Nr6a1
Nrip1
Nrip2
Nrip3
Nsd1
Nr4a2
Pou2af1
Aes
Camta1
Camta2
Hbp1
Ldb1
Lef1
Pygo1
Tcf1
Tcf3
Tle4
Tle6
Zbtb33
Drg1
Eed
Gcn5l2
Hmga1
Hmga2
Mid1
Notch1
Notch2
Rfx2
Sox1
Sox9
Sall3
Strap
Dazap2
Pdcd7
Insm1
Aatf
Trip4
Asb4
Nrarp
Phf5a
Zfp219
Zfp451
Pawr
Ivns1abp
Btf3
Pbxip1
Polr2b
Rbbp7
Zfp36l1
Invs
Zfp52
Ssbp2
Dpf3
Kbtbd9
Cyln2
Papola
Hipk2
Hmgcs1
Mapk1
Psmc3
Map3k12
Dlx6
Cbfb
Mecp2
Elavl2
Polr2j
Polr3e
Bmi1
Rcor1
Polr2a
Maf
Notch3
Polr2i
Smarca4
Foxo3
Gtf2h2
Mybbp1a
Gtf2e1
Smarca5
Yap1
